# *Trans-*acting mutations reveal non-nuclear modulators of both intrinsic and extrinsic gene expression noise in a eukaryote

**DOI:** 10.1101/2025.11.22.689898

**Authors:** Nena Martin, Julie Kleine-Schultjann, Elena Paris, Quentin Boussau, Agnès Dumont, Hélène Duplus-Bottin, Margaux Prieux, Adelme Bazin, Laurent Modolo, Gaël Yvert, Patricia J. Wittkopp, Fabien Duveau

## Abstract

Gene expression regulation is a stochastic process that can be modified by mutations not only in a deterministic manner but also in a probabilistic way, for example by changing the extent of cell-to-cell variability in gene expression (also called “gene expression noise”). Although systematic studies have successfully analyzed the properties of *cis*-acting mutations that modulate expression noise at their own locus, less is known about the type of genetic changes that alter expression noise in *trans* (at loci distant from the mutation). Here, we applied genetic mapping on yeast strains (*Saccharomyces cerevisiae*) generated by random mutagenesis and identified three mutations (in *chs1*, *yme2* and *msh1* genes) that changed the expression noise of a reporter gene in the nuclear genome regulated by the yeast *TDH3* promoter. These mutations affected either extrinsic noise (variability due to cell-specific factors), intrinsic noise (inherent variability within each cell) or both, and their effects were found to not be specific to the *TDH3* promoter. Surprisingly, all three mutations targeted proteins located outside of the nucleus: Yme2 and Msh1 being involved in the maintenance of mitochondrial genome integrity, and Chs1 being necessary for the repair of cell-wall defects in freshly-born daughter cells. Our results reveal that mitochondrial state can modulate the extent of intrinsic expression noise of eukaryotic nuclear genes.
