## Supplementary File 3 for "*Trans-*acting mutations reveal non-nuclear modulators of both intrinsic and extrinsic gene expression noise in a eukaryote"

### Sheet: Legend
Supplementary File 1. Properties of point mutations identified in 5 EMS mutants.
Header	Description
STRAIN.GY	Name of strain in collection stored at ENS Lyon
STRAIN	Name of strain in collection stored at University of Michigan
OTHER.NAME	Other name of the strain
CHROMOSOME	Chromosome containing the mutation
POSITION	Position of the mutation on the chromosome
REF	Reference allele at this position
ALT	Alternate allele (mutant allele) at this position
RO.L	Number of sequencing reads with the reference allele in the low fluorescence bulk
AO.L	Number of sequencing reads with the alternate allele in the low fluorescence bulk
RO.M	Number of sequencing reads with the reference allele in the medium fluorescence bulk
AO.M	Number of sequencing reads with the alternate allele in the medium fluorescence bulk
RO.H	Number of sequencing reads with the reference allele in the high fluorescence bulk
AO.H	Number of sequencing reads with the alternate allele in the high fluorescence bulk
FREQ_MUT.L	Frequency of alternate allele in the low fluorescence bulk
FREQ_MUT.M	Frequency of alternate allele in the medium fluorescence bulk
FREQ_MUT.H	Frequency of alternate allele in the high fluorescence bulk
FREQ_MUT_3BULKS	Frequency of alternate allele in data from all bulks
G.VALUE.3BULKS	G statistics obtained when comparing proportions of alternate alleles among 3 bulks
P.VALUE.3BULKS	P value associated with the G statistics obtained when comparing proportions of alternate alleles among 3 bulks
G.VALUE.2BULKS	G statistics obtained when comparing proportions of alternate alleles between the medium bulk and the other 2 bulks combined
P.VALUE.2BULKS	P value associated with the G statistics obtained when comparing proportions of alternate alleles between the medium bulk and the other 2 bulks combined
P.SCORE.3BULKS	-log10 of corresponding P value
P.SCORE.2BULKS	-log10 of corresponding P value
CLASS	Indicate whether a mutation is located in an exonic, intronic or intergenic region
TYPE	If the mutation is located in a coding sequence, indicates whether it is a synonymous, non-synonymous or non-sense mutation
ALERT	Indicate whether the gene contains an intron, in which case the information below may be wrong
GENE.UPSTREAM	If the mutation is located in an intergenic sequence, indicates the name of the upstream gene on the chromosome
GENE.DOWNSTREAM	If the mutation is located in an intergenic sequence, indicates the name of the downstream gene on the chromosome
GENE.SHORT.UP	If the mutation is located in an intergenic sequence, indicates the alias of the upstream gene on the chromosome
GENE.SHORT.DOWN	If the mutation is located in an intergenic sequence, indicates the alias of the downstream gene on the chromosome
LOCATION.UPSTREAM	If the mutation is located in an intergenic sequence, indicates whether it is located in the promoter or terminator region of the upstream gene
LOCATION.DOWNSTREAM	If the mutation is located in an intergenic sequence, indicates whether it is located in the promoter or terminator region of the downstream gene
GENE.FOCAL	If the mutation is exonic or intronic, indicates the name of the gene where the mutation is located
GENE.SHORT	If the mutation is exonic or intronic, indicates the alias of the gene where the mutation is located
ORF.LENGTH	If the mutation is exonic or intronic, indicates the length of the ORF where the mutation is located
ORF.POSITION	If the mutation is exonic or intronic, indicates the position of the mutation in the ORF relative to the start codon.
AA.POSITION	If the mutation is exonic or intronic, indicates the position of the mutation in the protein relative to the first amino acid.
PROT.LENGTH	If the mutation is exonic or intronic, indicates the length of the protein affected by the mutation.
REF.CODON	Reference codon at the position of the mutation
ALT.CODON	Alternate codon at the position of the mutation
REF.AA	Amino acid procuced by the reference allele
ALT.AA	Amino acid produced by the alternate allele
P.VALUE.2BULKS.ADJUSTED	P.VALUE.2BULKS with correction for multiple testing using Benjamini-Hochberg procedure
P.SCORE.2BULKS.ADJUSTED	-log10 of adjusted P value

### Sheet: All mutations
STRAIN.GY	STRAIN	OTHER.NAME	CHROMOSOME	POSITION	REF	ALT	RO.L	AO.L	RO.M	AO.M	RO.H	AO.H	FREQ_MUT.L	FREQ_MUT.M	FREQ_MUT.H	FREQ_MUT_3BULKS	G.VALUE.3BULKS	P.VALUE.3BULKS	G.VALUE.2BULKS	P.VALUE.2BULKS	P.SCORE.3BULKS	P.SCORE.2BULKS	CLASS	TYPE	ALERT	GENE.UPSTREAM	GENE.DOWNSTREAM	GENE.SHORT.UP	GENE.SHORT.DOWN	LOCATION.UPSTREAM	LOCATION.DOWNSTREAM	GENE.FOCAL	GENE.SHORT	ORF.LENGTH	ORF.POSITION	AA.POSITION	PROT.LENGTH	REF.CODON	ALT.CODON	REF.AA	ALT.AA	P.VALUE.2BULKS.ADJUSTED	P.SCORE.2BULKS.ADJUSTED
GY2402	YPW2210	2P05A05	chr01	39905	G	A	70	59	61	77	49	38	0.457364	0.557971	0.436782	0.491525	4.06714	0.130868	3.98414	0.0459304	0.883167	-1.3379	EXONIC	NON.SYNONYMOUS	OK	NA	NA	NA	NA	NA	NA	YAL056W	GPB2;KRH1	2643	647	216	881	GGT	GAT	Gly	Asp	0.260272	-0.584572
GY2402	YPW2210	2P05A05	chr01	169673	C	T	69	58	75	66	53	47	0.456693	0.468085	0.47	0.464674	0.0502566	0.975185	0.0106444	0.917827	0.0109131	-0.0372393	EXONIC	NON.SYNONYMOUS	OK	NA	NA	NA	NA	NA	NA	YAR015W	ADE1	921	299	100	307	ACG	ATG	Thr	Met	0.917827	-0.0372393
GY2402	YPW2210	2P05A05	chr02	35745	C	T	38	33	36	51	34	22	0.464789	0.586207	0.392857	0.495327	5.47134	0.0648506	4.82744	0.0280101	1.18809	-1.55268	INTERGENIC	NA	OK	YBL100W-C	YBL099W	YBL100W-C;YBL101W-C	ATP1	TERMINATOR	PROMOTER	NA	NA	NA	NA	NA	NA	NA	NA	NA	NA	0.238086	-0.623266
GY2402	YPW2210	2P05A05	chr03	175878	C	T	8	107	9	123	2	61	0.930435	0.931818	0.968254	0.93871	1.33332	0.51342	0.183353	0.668507	0.289527	0.174894	EXONIC	SYNONYMOUS	OK	NA	NA	NA	NA	NA	NA	YCR030C	SYP1	2613	561	187	871	CTG	CTA	Leu	Leu	0.77273	0.111972
GY2402	YPW2210	2P05A05	chr04	244028	G	A	74	70	82	61	51	50	0.486111	0.426573	0.49505	0.466495	1.46472	0.480774	1.44738	0.228948	0.318059	0.640263	EXONIC	NON.SYNONYMOUS	OK	NA	NA	NA	NA	NA	NA	YDL122W	UBP1	2430	1477	493	810	GTA	ATA	Val	Ile	0.556017	0.254912
GY2402	YPW2210	2P05A05	chr04	290366	G	A	63	64	58	67	48	53	0.503937	0.536	0.524752	0.521246	0.264952	0.875924	0.168083	0.681821	0.0575336	-0.16633	EXONIC	NON.SYNONYMOUS	OK	NA	NA	NA	NA	NA	NA	YDL093W	PMT5	2232	458	153	744	CGA	CAA	Arg	Gln	0.77273	-0.111972
GY2402	YPW2210	2P05A05	chr08	188596	G	A	56	60	74	67	42	42	0.517241	0.475177	0.5	0.495601	0.456409	0.795962	0.399443	0.527377	0.0991079	0.277879	EXONIC	NON.SYNONYMOUS	OK	NA	NA	NA	NA	NA	NA	YHR040W	BCD1	1101	673	225	367	GAG	AAG	Glu	Lys	0.747117	0.126611
GY2402	YPW2210	2P05A05	chr09	94820	G	A	46	45	54	37	27	31	0.494505	0.406593	0.534483	0.470833	2.64125	0.266969	2.42138	0.11969	0.57354	0.921943	INTERGENIC	NA	OK	YIL136W	YIL135C	OM45	VHS2	TERMINATOR	TERMINATOR	NA	NA	NA	NA	NA	NA	NA	NA	NA	NA	0.475059	0.323253
GY2402	YPW2210	2P05A05	chr09	411056	G	A	80	69	73	54	38	52	0.463087	0.425197	0.577778	0.478142	5.12352	0.0771688	2.181	0.139723	1.11256	0.854731	EXONIC	NON.SYNONYMOUS	OK	NA	NA	NA	NA	NA	NA	YIR029W	DAL2;ALC1	1032	250	84	344	GTT	ATT	Val	Ile	0.475059	0.323253
GY2402	YPW2210	2P05A05	chr10	540078	G	A	66	48	58	42	53	42	0.421053	0.42	0.442105	0.427184	0.124023	0.939872	0.0310266	0.860181	0.0269312	0.0654101	INTERGENIC	NA	OK	YJR055W	YJR056C	HIT1	YJR056C;J1710	TERMINATOR	TERMINATOR	NA	NA	NA	NA	NA	NA	NA	NA	NA	NA	0.913942	0.0390811
GY2402	YPW2210	2P05A05	chr12	55033	C	T	81	71	74	77	53	46	0.467105	0.509934	0.464646	0.482587	0.721916	0.697008	0.721289	0.395721	0.156762	-0.402611	EXONIC	SYNONYMOUS	OK	NA	NA	NA	NA	NA	NA	YLL040C	VPS13;SOI1;VPT2	9435	8613	2871	3145	AGG	AGA	Arg	Arg	0.733826	-0.134407
GY2402	YPW2210	2P05A05	chr12	213784	C	T	33	34	36	30	28	26	0.507463	0.454545	0.481481	0.481283	0.369133	0.831464	0.289757	0.590376	0.0801563	0.228871	EXONIC	NON.SYNONYMOUS	OK	NA	NA	NA	NA	NA	NA	YLR035C	MLH2	2088	673	225	696	GCT	ACT	Ala	Thr	0.772031	0.112366
GY2402	YPW2210	2P05A05	chr12	995410	C	T	64	55	55	64	38	47	0.462185	0.537815	0.552941	0.513932	2.05348	0.358173	0.428327	0.512811	0.445907	-0.290043	EXONIC	SYNONYMOUS	OK	NA	NA	NA	NA	NA	NA	YLR430W	SEN1	6696	1977	659	2232	ATC	ATT	Ile	Ile	0.747117	-0.126611
GY2402	YPW2210	2P05A05	chr12	1018632	C	T	71	65	63	46	26	31	0.477941	0.422018	0.54386	0.470199	2.27512	0.3206	1.58513	0.208023	0.494036	0.681889	EXONIC	NON.SYNONYMOUS	OK	NA	NA	NA	NA	NA	NA	YLR441C	RPS1A;PLC1;RPS10A	768	277	93	256	GGT	AGT	Gly	Ser	0.556017	0.254912
GY2402	YPW2210	2P05A05	chr13	395727	C	T	85	54	64	60	46	43	0.388489	0.483871	0.483146	0.446023	3.07361	0.215067	1.10253	0.293711	0.667426	-0.53208	EXONIC	NON.SYNONYMOUS	OK	NA	NA	NA	NA	NA	NA	YMR062C	ARG7;ECM40	1326	653	218	442	GGT	GAT	Gly	Asp	0.624136	-0.204721
GY2402	YPW2210	2P05A05	chr13	745307	C	T	68	43	63	46	42	23	0.387387	0.422018	0.353846	0.392982	0.813029	0.665968	0.618347	0.431662	0.176547	-0.364856	EXONIC	NON.SYNONYMOUS	OK	NA	NA	NA	NA	NA	NA	YMR237W	BCH1	2175	1559	520	725	GCA	GTA	Ala	Val	0.733826	-0.134407
GY2402	YPW2210	2P05A05	chr15	1039495	C	T	63	37	30	47	38	38	0.37	0.61039	0.5	0.482213	10.22	0.00603599	7.26557	0.00702888	2.21925	-2.15311	INTERGENIC	NA	OK	YOR373W	YOR374W	NUD1	ALD4;ALD7;ALDH2	TERMINATOR	PROMOTER	NA	NA	NA	NA	NA	NA	NA	NA	NA	NA	0.119491	-0.922665
GY2403	YPW2088	2P09D12	chr01	169116	G	A	99	75	74	84	60	61	0.431034	0.531646	0.504132	0.485651	3.57319	0.16753	2.04756	0.152451	0.775907	-0.816871	INTERGENIC	NA	OK	YAR014C	YAR015W	BUD14	ADE1	PROMOTER	PROMOTER	NA	NA	NA	NA	NA	NA	NA	NA	NA	NA	0.221746	-0.654144
GY2403	YPW2088	2P09D12	chr02	777511	C	T	83	39	61	61	42	62	0.319672	0.5	0.596154	0.465517	18.3391	0.000104163	0.892619	0.344768	3.98229	-0.462472	EXONIC	NON.SYNONYMOUS	OK	NA	NA	NA	NA	NA	NA	YBR287W	YBR287W;YBR2034	1284	941	314	428	TCT	TTT	Ser	Phe	0.394021	-0.404481
GY2403	YPW2088	2P09D12	chr04	1519701	G	A	56	75	59	60	55	46	0.572519	0.504202	0.455446	0.51567	3.21356	0.200533	0.0943199	0.758756	0.697815	0.119898	EXONIC	NON.SYNONYMOUS	OK	NA	NA	NA	NA	NA	NA	YDR541C	YDR541C	1035	998	333	345	ACT	ATT	Thr	Ile	0.758756	0.119898
GY2403	YPW2088	2P09D12	chr06	98097	C	T	30	61	35	44	31	50	0.67033	0.556962	0.617284	0.61753	2.28211	0.319482	1.76149	0.184439	0.495554	0.734147	INTERGENIC	NA	OK	YFL021W	YFL020C	GAT1	PAU5	TERMINATOR	TERMINATOR	NA	NA	NA	NA	NA	NA	NA	NA	NA	NA	0.245919	0.609209
GY2403	YPW2088	2P09D12	chr07	181525	G	A	74	46	64	52	61	53	0.383333	0.448276	0.464912	0.431429	1.7853	0.409569	0.199446	0.655168	0.387673	-0.183647	EXONIC	NON.SYNONYMOUS	OK	NA	NA	NA	NA	NA	NA	YGL172W	NUP49;NSP49	1419	826	276	473	GAA	AAA	Glu	Lys	0.698846	-0.155618
GY2403	YPW2088	2P09D12	chr07	848052	G	A	127	16	73	69	55	57	0.111888	0.485915	0.508929	0.357683	65.1763	7.03323e-15	15.5527	8.02361e-05	14.1528	-4.09563	EXONIC	SYNONYMOUS	OK	NA	NA	NA	NA	NA	NA	YGR175C	ERG1	1491	372	124	497	GAC	GAT	Asp	Asp	0.000427926	-3.36863
GY2403	YPW2088	2P09D12	chr07	912177	G	A	105	12	67	47	47	44	0.102564	0.412281	0.483516	0.319876	45.3573	1.4151e-10	6.77374	0.00925086	9.84921	-2.03382	EXONIC	NON.SYNONYMOUS	OK	NA	NA	NA	NA	NA	NA	YGR208W	SER2	930	295	99	310	GAT	AAT	Asp	Asn	0.0211448	-1.6748
GY2403	YPW2088	2P09D12	chr10	631651	C	T	47	98	79	76	72	68	0.675862	0.490323	0.485714	0.55	14.0277	0.00089936	3.42376	0.0642643	3.04607	1.19203	EXONIC	NON.SYNONYMOUS	OK	NA	NA	NA	NA	NA	NA	YJR109C	CPA2	3357	1291	431	1119	GAA	AAA	Glu	Lys	0.110266	0.95756
GY2403	YPW2088	2P09D12	chr12	304306	C	T	46	77	63	66	46	46	0.626016	0.511628	0.5	0.549419	4.57409	0.101566	1.18351	0.276643	0.993251	0.55808	EXONIC	SYNONYMOUS	OK	NA	NA	NA	NA	NA	NA	YLR086W	SMC4	4257	2064	688	1419	TTC	TTT	Phe	Phe	0.340484	0.467904
GY2403	YPW2088	2P09D12	chr13	871392	C	T	50	99	111	35	69	38	0.66443	0.239726	0.35514	0.427861	58.4012	2.08136e-13	34.2993	4.72544e-09	12.6817	8.32556	EXONIC	NON.SYNONYMOUS	OK	NA	NA	NA	NA	NA	NA	YMR302C	YME2;PRP12;RNA12	2553	1234	412	851	GAT	AAT	Asp	Asn	7.5607e-08	7.12144
GY2403	YPW2088	2P09D12	chr14	141395	C	T	94	25	46	68	59	57	0.210084	0.596491	0.491379	0.429799	39.791	2.28816e-09	19.0604	1.26644e-05	8.64051	-4.89742	EXONIC	NON.SYNONYMOUS	OK	NA	NA	NA	NA	NA	NA	YNL267W	PIK1	3201	518	173	1067	CCC	CTC	Pro	Leu	0.000101315	-3.99433
GY2403	YPW2088	2P09D12	chr14	150827	A	G	98	19	53	64	42	61	0.162393	0.547009	0.592233	0.4273	55.4608	9.05389e-13	10.4044	0.00125718	12.0432	-2.9006	EXONIC	SYNONYMOUS	OK	NA	NA	NA	NA	NA	NA	YNL262W	POL2;DUN2	6669	2616	872	2223	TTA	TTG	Leu	Leu	0.00402298	-2.39545
GY2403	YPW2088	2P09D12	chr14	243577	C	T	63	22	34	43	32	27	0.258824	0.558442	0.457627	0.41629	15.7281	0.000384313	9.70802	0.00183466	3.41532	-2.73644	EXONIC	NON.SYNONYMOUS	OK	NA	NA	NA	NA	NA	NA	YNL216W	RAP1;GRF1;TUF1	2484	1889	630	828	TCT	TTT	Ser	Phe	0.00489243	-2.31048
GY2403	YPW2088	2P09D12	chr14	296133	C	T	112	29	55	65	45	48	0.205674	0.541667	0.516129	0.40113	38.9222	3.53309e-09	14.7347	0.000123749	8.45185	-3.90746	EXONIC	NON.SYNONYMOUS	OK	NA	NA	NA	NA	NA	NA	YNL182C	IPI3	1668	1495	499	556	GTG	ATG	Val	Met	0.000494994	-3.3054
GY2403	YPW2088	2P09D12	chr16	171936	G	A	37	20	22	21	22	8	0.350877	0.488372	0.266667	0.376923	3.93587	0.139745	3.30865	0.068916	0.854663	-1.16168	EXONIC	NON.SENSE	OK	NA	NA	NA	NA	NA	NA	YPL200W	CSM4	471	453	151	157	TGG	TGA	Trp	Stop	0.110266	-0.95756
GY2403	YPW2088	2P09D12	chr16	635417	G	A	92	60	57	75	58	58	0.394737	0.568182	0.5	0.4825	8.71537	0.012808	5.77666	0.0162404	1.89252	-1.7894	EXONIC	NON.SYNONYMOUS	OK	NA	NA	NA	NA	NA	NA	YPR032W	SRO7;SNI1;SOP1	3102	1295	432	1034	GGT	GAT	Gly	Asp	0.0324808	-1.48837
GY2404	YPW2143	2P15E12	chr01	52847	G	A	79	1	27	30	51	58	0.0125	0.526316	0.53211	0.361789	80.9265	2.67327e-18	0.00499208	0.943673	17.573	0.0251787	EXONIC	NON.SYNONYMOUS	OK	NA	NA	NA	NA	NA	NA	YAL048C	GEM1	1989	1943	648	663	TCC	TTC	Ser	Phe	0.943673	0.0251787
GY2404	YPW2143	2P15E12	chr02	582914	G	A	1	174	59	50	81	90	0.994286	0.458716	0.526316	0.69011	163.107	3.81761e-36	1.21094	0.271147	35.4182	0.566795	EXONIC	SYNONYMOUS	OK	NA	NA	NA	NA	NA	NA	YBR175W	SWD3;CPS30;SAF35	948	507	169	316	GAG	GAA	Glu	Glu	0.674024	0.171324
GY2404	YPW2143	2P15E12	chr04	312014	G	A	2	148	67	71	74	77	0.986667	0.514493	0.509934	0.67426	131.705	2.5149e-29	0.00596701	0.938428	28.5995	-0.0275993	EXONIC	NON.SYNONYMOUS	OK	NA	NA	NA	NA	NA	NA	YDL080C	THI3;KID1	1830	458	153	610	TCT	TTT	Ser	Phe	0.943673	-0.0251787
GY2404	YPW2143	2P15E12	chr04	1422032	G	A	3	138	63	76	87	77	0.978723	0.546763	0.469512	0.655405	124.006	1.18166e-27	1.7891	0.181036	26.9275	-0.742235	EXONIC	NON.SYNONYMOUS	OK	NA	NA	NA	NA	NA	NA	YDR483W	KRE2;MNT1	1329	876	292	443	ATG	ATA	Met	Ile	0.615803	-0.210558
GY2404	YPW2143	2P15E12	chr04	1512541	G	A	139	0	77	62	76	88	0	0.446043	0.536585	0.339367	147.979	7.35816e-33	2.45871	0.116875	32.1332	0.932279	EXONIC	NON.SYNONYMOUS	OK	NA	NA	NA	NA	NA	NA	YDR539W	FDC1	1512	448	150	504	GGC	AGC	Gly	Ser	0.537493	0.269627
GY2404	YPW2143	2P15E12	chr06	91373	G	A	1	143	42	59	84	58	0.993056	0.584158	0.408451	0.671835	147.776	8.14607e-33	7.28237	0.00696344	32.0891	-2.15718	EXONIC	NON.SYNONYMOUS	OK	NA	NA	NA	NA	NA	NA	YFL023W	BUD27;URI	2391	388	130	797	GCG	ACG	Ala	Thr	0.0905248	-1.04323
GY2404	YPW2143	2P15E12	chr07	323067	G	A	110	6	46	51	62	55	0.0517241	0.525773	0.470085	0.339394	79.0441	6.85147e-18	0.653573	0.418838	17.1642	-0.377954	EXONIC	NON.SYNONYMOUS	OK	NA	NA	NA	NA	NA	NA	YGL097W	SRM1;MTR1;PRP20	1449	1286	429	483	GGC	GAC	Gly	Asp	0.793475	-0.100467
GY2404	YPW2143	2P15E12	chr07	604293	G	A	95	0	31	40	51	56	0	0.56338	0.523364	0.351648	107.756	3.99124e-24	0.272937	0.601368	23.3989	-0.22086	EXONIC	NON.SYNONYMOUS	OK	NA	NA	NA	NA	NA	NA	YGR056W	RSC1	2787	2633	878	929	GGG	GAG	Gly	Glu	0.862493	-0.0642445
GY2404	YPW2143	2P15E12	chr08	350835	G	A	122	2	88	6	109	14	0.016129	0.0638298	0.113821	0.0645161	10.5266	0.00517818	1.60546	0.205131	2.28582	0.687969	EXONIC	NON.SYNONYMOUS	OK	NA	NA	NA	NA	NA	NA	YHR120W	MSH1	2880	1262	421	960	CGT	CAT	Arg	His	0.615803	0.210558
GY2404	YPW2143	2P15E12	chr08	495174	G	A	67	0	51	25	55	28	0	0.328947	0.337349	0.234513	43.2055	4.14997e-10	0.012468	0.911093	9.38195	0.0404374	EXONIC	NON.SYNONYMOUS	OK	NA	NA	NA	NA	NA	NA	YHR197W	RIX1;IPI2	2292	1279	427	764	GGG	AGG	Gly	Arg	0.943673	0.0251787
GY2404	YPW2143	2P15E12	chr10	566491	C	T	104	4	35	61	56	56	0.037037	0.635417	0.5	0.382911	104.427	2.10859e-23	3.84334	0.049944	22.676	-1.30152	EXONIC	NON.SYNONYMOUS	OK	NA	NA	NA	NA	NA	NA	YJR066W	TOR1;DRR1	7413	7076	2359	2471	GCG	GTG	Ala	Val	0.324636	-0.488603
GY2404	YPW2143	2P15E12	chr10	722786	C	T	127	0	51	66	66	62	0	0.564103	0.484375	0.344086	140.465	3.1504e-31	1.54982	0.213162	30.5016	-0.671289	INTERGENIC	NA	OK	YJR152W	YJR153W	DAL5;UREP1	PGU1;PGL1;PSM1	TERMINATOR	PROMOTER	NA	NA	NA	NA	NA	NA	NA	NA	NA	NA	0.615803	-0.210558
GY2404	YPW2143	2P15E12	chr11	166265	G	A	128	3	59	45	75	68	0.0229008	0.432692	0.475524	0.306878	96.7184	9.95075e-22	0.442754	0.505796	21.0021	0.296024	INTERGENIC	NA	OK	YKL151C	YKL150W	YKL151C;YKL606	MCR1	PROMOTER	PROMOTER	NA	NA	NA	NA	NA	NA	NA	NA	NA	NA	0.824199	0.0839681
GY2404	YPW2143	2P15E12	chr11	260575	G	A	4	74	33	36	45	42	0.948718	0.521739	0.482759	0.649573	55.0089	1.13491e-12	0.231677	0.630283	11.945	-0.200464	INTERGENIC	NA	OK	YKL096W-A	YKL096W	CWP2;LPR1	CWP1	TERMINATOR	PROMOTER	NA	NA	NA	NA	NA	NA	NA	NA	NA	NA	0.862493	-0.0642445
GY2404	YPW2143	2P15E12	chr11	345170	G	A	112	2	63	54	65	66	0.0175439	0.461538	0.503817	0.337017	98.7904	3.53134e-22	0.439841	0.507199	21.4521	0.294821	EXONIC	NON.SYNONYMOUS	OK	NA	NA	NA	NA	NA	NA	YKL050C	YKL050C;YKL263;YKL301	2769	451	151	923	CCG	TCG	Pro	Ser	0.824199	0.0839681
GY2404	YPW2143	2P15E12	chr12	989425	C	T	0	147	62	63	73	50	1	0.504	0.406504	0.658228	166.897	5.73874e-37	2.36559	0.124037	36.2412	-0.906449	EXONIC	NON.SYNONYMOUS	OK	NA	NA	NA	NA	NA	NA	YLR427W	MAG2	2013	998	333	671	TCC	TTC	Ser	Phe	0.537493	-0.269627
GY2404	YPW2143	2P15E12	chr12	1016014	C	T	172	4	70	68	68	85	0.0227273	0.492754	0.555556	0.336188	155.88	1.41578e-34	1.14231	0.285164	33.849	0.544905	EXONIC	NON.SYNONYMOUS	OK	NA	NA	NA	NA	NA	NA	YLR440C	SEC39;DSL3	2130	1684	562	710	GAG	AAG	Glu	Lys	0.674024	0.171324
GY2404	YPW2143	2P15E12	chr12	1018243	C	T	117	1	40	45	55	49	0.00847458	0.529412	0.471154	0.309446	106.088	9.18832e-24	0.630272	0.427256	23.0368	-0.369312	EXONIC	SYNONYMOUS	OK	NA	NA	NA	NA	NA	NA	YLR441C	RPS1A;PLC1;RPS10A	768	666	222	256	AAG	AAA	Lys	Lys	0.793475	-0.100467
GY2404	YPW2143	2P15E12	chr13	291638	G	A	4	85	37	58	62	51	0.955056	0.610526	0.451327	0.653199	67.6372	2.05484e-15	5.23397	0.02215	14.6872	-1.65463	EXONIC	NON.SYNONYMOUS	OK	NA	NA	NA	NA	NA	NA	YMR012W	CLU1;TIF31	3834	505	169	1278	GAA	AAA	Glu	Lys	0.191966	-0.716775
GY2404	YPW2143	2P15E12	chr13	590301	G	A	3	103	53	28	46	64	0.971698	0.345679	0.581818	0.656566	100.042	1.88888e-22	10.4607	0.00121939	21.7238	2.91386	EXONIC	SYNONYMOUS	OK	NA	NA	NA	NA	NA	NA	YMR165C	PAH1;PAP1;SMP2	2589	2328	776	863	GCC	GCT	Ala	Ala	0.0317042	1.49888
GY2404	YPW2143	2P15E12	chr14	32443	G	A	137	0	56	59	64	66	0	0.513043	0.507692	0.327225	142.578	1.09545e-31	0.00694951	0.933562	30.9604	-0.0298567	EXONIC	NON.SYNONYMOUS	OK	NA	NA	NA	NA	NA	NA	YNL323W	LEM3;BRE3;ROS3	1245	500	167	415	AGT	AAT	Ser	Asn	0.943673	-0.0251787
GY2404	YPW2143	2P15E12	chr14	66793	G	A	107	3	46	48	63	63	0.0272727	0.510638	0.5	0.345455	92.3082	9.02664e-21	0.0242045	0.876366	20.0445	-0.0573147	EXONIC	NON.SYNONYMOUS	OK	NA	NA	NA	NA	NA	NA	YNL299W	TRF5	1929	277	93	643	GAA	AAA	Glu	Lys	0.943673	-0.0251787
GY2404	YPW2143	2P15E12	chr14	388399	G	A	64	3	34	44	37	46	0.0447761	0.564103	0.554217	0.407895	62.2866	2.98282e-14	0.0157918	0.899997	13.5254	-0.0457591	EXONIC	SYNONYMOUS	OK	NA	NA	NA	NA	NA	NA	YNL126W	SPC98	2541	1173	391	847	CCG	CCA	Pro	Pro	0.943673	-0.0251787
GY2404	YPW2143	2P15E12	chr14	675498	G	A	141	3	74	61	61	58	0.0208333	0.451852	0.487395	0.306533	109.933	1.34397e-24	0.318987	0.572217	23.8716	0.242439	EXONIC	SYNONYMOUS	OK	NA	NA	NA	NA	NA	NA	YNR027W	BUD17	954	576	192	318	CTG	CTA	Leu	Leu	0.862493	0.0642445
GY2404	YPW2143	2P15E12	chr15	618727	G	A	1	127	61	57	53	55	0.992188	0.483051	0.509259	0.675141	120.738	6.0532e-27	0.153935	0.694803	26.218	0.158138	INTERGENIC	NA	OK	YOR152C	YOR153W	YOR152C;O3536	PDR5;LEM1;STS1;YDR1	PROMOTER	PROMOTER	NA	NA	NA	NA	NA	NA	NA	NA	NA	NA	0.903244	0.0441947
GY2404	YPW2143	2P15E12	chr16	921804	G	A	1	56	40	24	50	40	0.982456	0.375	0.444444	0.56872	69.4044	8.49246e-16	0.737689	0.390402	15.071	0.408488	INTERGENIC	NA	OK	YPR191W	YPR192W	QCR2;COR2;UCR2	AQY1;AQY1-2	TERMINATOR	PROMOTER	NA	NA	NA	NA	NA	NA	NA	NA	NA	NA	0.793475	0.100467
GY2405	YPW2153	2P16H04	chr02	346029	G	A	52	55	64	69	51	57	0.514019	0.518797	0.527778	0.520115	0.0420272	0.979206	0.00149116	0.969197	0.00912609	0.013588	EXONIC	NON.SYNONYMOUS	OK	NA	NA	NA	NA	NA	NA	YBR055C	PRP6;RNA6	2700	1273	425	900	CTC	TTC	Leu	Phe	0.969197	0.013588
GY2405	YPW2153	2P16H04	chr02	570329	G	A	36	56	47	56	40	42	0.608696	0.543689	0.512195	0.555957	1.72952	0.421153	0.0992892	0.752684	0.37556	0.123387	EXONIC	NON.SYNONYMOUS	OK	NA	NA	NA	NA	NA	NA	YBR166C	TYR1	1359	872	291	453	ACT	ATT	Thr	Ile	0.905447	0.0431371
GY2405	YPW2153	2P16H04	chr02	696711	G	A	44	55	69	72	77	67	0.555556	0.510638	0.465278	0.505208	1.93152	0.380694	0.0261698	0.871486	0.419424	-0.0597395	EXONIC	NON.SYNONYMOUS	OK	NA	NA	NA	NA	NA	NA	YBR238C	YBR238C;YBR1608	2196	592	198	732	CCG	TCG	Pro	Ser	0.927797	-0.032547
GY2405	YPW2153	2P16H04	chr03	257843	G	A	34	59	45	53	43	60	0.634409	0.540816	0.582524	0.585034	1.71924	0.423323	1.17184	0.279024	0.373328	0.554358	EXONIC	NON.SYNONYMOUS	OK	NA	NA	NA	NA	NA	NA	YCR081W	SRB8;GIG1;MED12;NUT6;SSN5	4284	3473	1158	1428	TGT	TAT	Cys	Tyr	0.624483	0.20448
GY2405	YPW2153	2P16H04	chr04	359133	G	A	76	43	68	42	68	63	0.361345	0.381818	0.480916	0.411111	4.2042	0.122199	0.560945	0.45388	0.912931	0.343059	INTERGENIC	NA	OK	YDL055C	YDL054C	PSA1;MPG1;SRB1;VIG9	MCH1	PROMOTER	TERMINATOR	NA	NA	NA	NA	NA	NA	NA	NA	NA	NA	0.790087	0.102325
GY2405	YPW2153	2P16H04	chr04	367305	G	A	64	21	66	65	48	60	0.247059	0.496183	0.555556	0.450617	20.8344	2.99133e-05	1.83385	0.175673	4.52414	-0.755295	EXONIC	NON.SYNONYMOUS	OK	NA	NA	NA	NA	NA	NA	YDL048C	STP4	1473	907	303	491	CCG	TCG	Pro	Ser	0.568285	-0.245434
GY2405	YPW2153	2P16H04	chr04	597900	G	A	31	44	46	55	39	49	0.586667	0.544554	0.556818	0.560606	0.315798	0.853936	0.169897	0.680204	0.0685748	0.167361	EXONIC	NON.SYNONYMOUS	OK	NA	NA	NA	NA	NA	NA	YDR075W	PPH3	927	745	249	309	GGA	AGA	Gly	Arg	0.905447	0.0431371
GY2405	YPW2153	2P16H04	chr05	244178	C	T	51	46	63	50	53	56	0.474227	0.442478	0.513761	0.476489	1.12661	0.569324	0.808435	0.368583	0.24464	0.433464	EXONIC	NON.SYNONYMOUS	OK	NA	NA	NA	NA	NA	NA	YER047C	SAP1	2694	2326	776	898	GAG	AAG	Glu	Lys	0.785591	0.104804
GY2405	YPW2153	2P16H04	chr05	474892	C	T	69	45	79	75	68	56	0.394737	0.487013	0.451613	0.44898	2.25702	0.323516	1.47541	0.224495	0.490105	-0.648794	INTERGENIC	NA	OK	YER153C	YER154W	PET122	OXA1;PET1402	PROMOTER	PROMOTER	NA	NA	NA	NA	NA	NA	NA	NA	NA	NA	0.586181	-0.231968
GY2405	YPW2153	2P16H04	chr05	521919	C	T	48	24	58	37	43	48	0.333333	0.389474	0.527473	0.422481	6.82846	0.0329017	0.66938	0.413268	1.48278	0.383768	EXONIC	NON.SYNONYMOUS	OK	NA	NA	NA	NA	NA	NA	YER168C	CCA1;TNT1	1641	751	251	547	GCA	ACA	Ala	Thr	0.790087	0.102325
GY2405	YPW2153	2P16H04	chr07	334154	C	T	69	59	88	64	62	74	0.460938	0.421053	0.544118	0.473558	4.46197	0.107423	2.64595	0.103814	0.968904	0.983744	EXONIC	SYNONYMOUS	OK	NA	NA	NA	NA	NA	NA	YGL094C	PAN2	3348	312	104	1116	TTG	TTA	Leu	Leu	0.487926	0.311646
GY2405	YPW2153	2P16H04	chr07	726754	C	T	23	27	26	27	24	15	0.54	0.509434	0.384615	0.485915	2.28936	0.318326	0.185088	0.667036	0.497127	-0.175851	INTERGENIC	NA	OK	YGR117C	YGR118W	YGR117C;G6172	RPS23A;RPS28A	PROMOTER	PROMOTER	NA	NA	NA	NA	NA	NA	NA	NA	NA	NA	0.905447	-0.0431371
GY2405	YPW2153	2P16H04	chr07	842498	C	T	50	45	69	50	57	63	0.473684	0.420168	0.525	0.473054	2.62353	0.269344	2.0703	0.150192	0.569693	0.823354	EXONIC	SYNONYMOUS	OK	NA	NA	NA	NA	NA	NA	YGR171C	MSM1	1728	54	18	576	ACG	ACA	Thr	Thr	0.543001	0.265199
GY2405	YPW2153	2P16H04	chr07	957008	C	T	50	19	51	54	54	46	0.275362	0.514286	0.46	0.434307	10.341	0.00568164	4.3972	0.035998	2.24553	-1.44372	EXONIC	SYNONYMOUS	OK	NA	NA	NA	NA	NA	NA	YGR233C	PHO81	3537	1203	401	1179	GAG	GAA	Glu	Glu	0.241701	-0.616721
GY2405	YPW2153	2P16H04	chr07	995063	C	T	59	35	45	58	55	33	0.37234	0.563107	0.375	0.442105	9.50212	0.00864252	9.51233	0.00204096	2.06336	-2.69017	INTERGENIC	NA	OK	YGR250C	YGR251W	YGR250C	NOP19	PROMOTER	PROMOTER	NA	NA	NA	NA	NA	NA	NA	NA	NA	NA	0.0479625	-1.3191
GY2405	YPW2153	2P16H04	chr08	400516	G	A	61	49	71	59	70	67	0.445455	0.453846	0.489051	0.464191	0.548368	0.760192	0.0850302	0.770593	0.119077	0.113175	EXONIC	SYNONYMOUS	OK	NA	NA	NA	NA	NA	NA	YHR151C	MTC6	1581	333	111	527	GAC	GAT	Asp	Asp	0.905447	0.0431371
GY2405	YPW2153	2P16H04	chr10	124085	G	A	51	59	48	44	46	46	0.536364	0.478261	0.5	0.506803	0.697095	0.705712	0.433765	0.510147	0.151372	0.292304	EXONIC	SYNONYMOUS	OK	NA	NA	NA	NA	NA	NA	YJL157C	FAR1	2493	2244	748	831	CGC	CGT	Arg	Arg	0.799231	0.0973278
GY2405	YPW2153	2P16H04	chr10	318069	G	A	64	29	75	55	40	54	0.311828	0.423077	0.574468	0.435331	13.2784	0.00130809	0.134047	0.714272	2.88336	0.146136	EXONIC	NON.SYNONYMOUS	OK	NA	NA	NA	NA	NA	NA	YJL062W	LAS21;GPI7	2493	786	262	831	ATG	ATA	Met	Ile	0.905447	0.0431371
GY2405	YPW2153	2P16H04	chr10	634662	G	A	50	53	56	50	46	63	0.514563	0.471698	0.577982	0.522013	2.45737	0.292677	1.604	0.205337	0.533611	0.687533	EXONIC	NON.SYNONYMOUS	OK	NA	NA	NA	NA	NA	NA	YJR110W	YMR1	2067	1048	350	689	GAT	AAT	Asp	Asn	0.568285	0.245434
GY2405	YPW2153	2P16H04	chr11	83666	G	A	37	29	41	43	40	23	0.439394	0.511905	0.365079	0.446009	3.14541	0.207483	2.4166	0.120055	0.683018	-0.920618	INTERGENIC	NA	OK	YKL190W	YKL189W	CNB1;YCN2;YCNB	HYM1	TERMINATOR	PROMOTER	NA	NA	NA	NA	NA	NA	NA	NA	NA	NA	0.512964	-0.289913
GY2405	YPW2153	2P16H04	chr11	473438	G	A	57	38	48	42	58	55	0.4	0.466667	0.486726	0.45302	1.65955	0.436147	0.0962092	0.756427	0.360367	-0.121233	INTERGENIC	NA	OK	YKR017C	YKR018C	YKR017C	YKR018C	PROMOTER	TERMINATOR	NA	NA	NA	NA	NA	NA	NA	NA	NA	NA	0.905447	-0.0431371
GY2405	YPW2153	2P16H04	chr11	554457	G	A	32	49	55	51	41	61	0.604938	0.481132	0.598039	0.557093	3.88842	0.1431	3.88467	0.0487289	0.84436	1.31221	EXONIC	NON.SYNONYMOUS	OK	NA	NA	NA	NA	NA	NA	YKR058W	GLG1	1851	1688	563	617	AGT	AAT	Ser	Asn	0.254473	0.594358
GY2405	YPW2153	2P16H04	chr11	622958	G	A	40	49	68	61	63	53	0.550562	0.472868	0.456897	0.488024	1.95119	0.376968	0.192347	0.66097	0.423696	0.179818	EXONIC	NON.SYNONYMOUS	OK	NA	NA	NA	NA	NA	NA	YKR095W	MLP1	5628	3154	1052	1876	GAT	AAT	Asp	Asn	0.905447	0.0431371
GY2405	YPW2153	2P16H04	chr12	177496	G	A	39	53	55	52	51	36	0.576087	0.485981	0.413793	0.493007	4.7327	0.0938227	0.0335719	0.85462	1.02769	0.0682267	INTERGENIC	NA	OK	YLR016C	YLR017W	PML1	MEU1	PROMOTER	PROMOTER	NA	NA	NA	NA	NA	NA	NA	NA	NA	NA	0.927797	0.032547
GY2405	YPW2153	2P16H04	chr12	303545	G	A	54	46	63	29	81	30	0.46	0.315217	0.27027	0.346535	8.76751	0.0124784	0.573207	0.448987	1.90384	0.347766	EXONIC	NON.SYNONYMOUS	OK	NA	NA	NA	NA	NA	NA	YLR086W	SMC4	4257	1303	435	1419	GTG	ATG	Val	Met	0.790087	0.102325
GY2405	YPW2153	2P16H04	chr12	328853	G	A	51	68	93	39	79	28	0.571429	0.295455	0.261682	0.377095	28.4849	6.52494e-07	6.00241	0.0142863	6.18542	1.84508	EXONIC	NON.SYNONYMOUS	OK	NA	NA	NA	NA	NA	NA	YLR094C	GIS3	1509	386	129	503	ACC	ATC	Thr	Ile	0.149233	0.826134
GY2405	YPW2153	2P16H04	chr12	400998	G	A	68	59	77	54	82	43	0.464567	0.412214	0.344	0.407311	3.81185	0.148685	0.019722	0.888316	0.827733	-0.0514324	EXONIC	NON.SYNONYMOUS	OK	NA	NA	NA	NA	NA	NA	YLR129W	DIP2;UTP12	2832	1342	448	944	GGT	AGT	Gly	Ser	0.927797	-0.032547
GY2405	YPW2153	2P16H04	chr12	410579	G	A	62	40	54	51	41	42	0.392157	0.485714	0.506024	0.458621	2.87165	0.237919	0.483375	0.486898	0.623571	-0.312562	INTERGENIC	NA	OK	YLR133W	YLR134W	CKI1;CKI	PDC5	TERMINATOR	PROMOTER	NA	NA	NA	NA	NA	NA	NA	NA	NA	NA	0.799231	-0.0973278
GY2405	YPW2153	2P16H04	chr13	103718	G	A	32	25	29	38	35	34	0.438596	0.567164	0.492754	0.502591	2.06221	0.356612	1.70068	0.192199	0.447804	-0.716249	EXONIC	SYNONYMOUS	OK	NA	NA	NA	NA	NA	NA	YML082W	YML082W	1950	1857	619	650	GAG	GAA	Glu	Glu	0.568285	-0.245434
GY2405	YPW2153	2P16H04	chr13	167254	G	A	64	53	56	70	55	63	0.452991	0.555556	0.533898	0.515235	2.78657	0.248258	1.25592	0.262426	0.605096	-0.580994	EXONIC	NON.SYNONYMOUS	OK	NA	NA	NA	NA	NA	NA	YML054C	CYB2	1776	55	19	592	CTC	TTC	Leu	Phe	0.6167	-0.209926
GY2405	YPW2153	2P16H04	chr13	251696	G	A	29	31	38	33	18	27	0.516667	0.464789	0.6	0.517045	2.00298	0.367332	1.29073	0.255913	0.434941	0.591907	INTERGENIC	NA	OK	YML009C	YML008C	MRPL39	ERG6;ISE1;LIS1;SED6	PROMOTER	TERMINATOR	NA	NA	NA	NA	NA	NA	NA	NA	NA	NA	0.6167	0.209926
GY2405	YPW2153	2P16H04	chr13	621312	G	A	44	61	50	47	59	53	0.580952	0.484536	0.473214	0.512739	2.95615	0.228076	0.444189	0.505107	0.64192	0.296616	EXONIC	SYNONYMOUS	OK	NA	NA	NA	NA	NA	NA	YMR179W	SPT21	2277	1455	485	759	GAG	GAA	Glu	Glu	0.799231	0.0973278
GY2405	YPW2153	2P16H04	chr13	695473	G	A	58	31	61	76	44	42	0.348315	0.554745	0.488372	0.477564	9.32226	0.00945579	5.81657	0.0158759	2.0243	-1.79926	EXONIC	NON.SYNONYMOUS	OK	NA	NA	NA	NA	NA	NA	YMR214W	SCJ1	1134	124	42	378	GCG	ACG	Ala	Thr	0.149233	-0.826134
GY2405	YPW2153	2P16H04	chr13	798603	G	A	58	45	49	64	65	41	0.436893	0.566372	0.386792	0.465839	7.57189	0.0226874	7.04036	0.00796931	1.64421	-2.09858	EXONIC	NON.SYNONYMOUS	OK	NA	NA	NA	NA	NA	NA	YMR266W	RSN1	2862	86	29	954	AGT	AAT	Ser	Asn	0.124852	-0.903603
GY2405	YPW2153	2P16H04	chr14	558957	G	A	38	71	79	34	78	36	0.651376	0.300885	0.315789	0.419643	35.4854	1.96992e-08	10.0202	0.00154835	7.70555	2.81013	EXONIC	NON.SENSE	OK	NA	NA	NA	NA	NA	NA	YNL037C	IDH1	1083	46	16	361	CAG	TAG	Gln	Stop	0.0479625	1.3191
GY2405	YPW2153	2P16H04	chr15	16959	C	T	55	32	45	46	57	34	0.367816	0.505495	0.373626	0.416357	4.44334	0.108428	4.4415	0.0350754	0.964859	-1.455	INTERGENIC	NA	OK	YOL159C-A	YOL159C	YOL159C-A	YOL159C	PROMOTER	TERMINATOR	NA	NA	NA	NA	NA	NA	NA	NA	NA	NA	0.241701	-0.616721
GY2405	YPW2153	2P16H04	chr15	30535	C	T	66	58	53	65	67	60	0.467742	0.550847	0.472441	0.495935	2.08923	0.351827	2.08485	0.148767	0.453671	-0.827493	EXONIC	NON.SYNONYMOUS	OK	NA	NA	NA	NA	NA	NA	YOL155C	HPF1	2904	1072	358	968	GTC	ATC	Val	Ile	0.543001	-0.265199
GY2405	YPW2153	2P16H04	chr15	155304	C	T	27	35	45	47	29	26	0.564516	0.51087	0.472727	0.516746	0.997756	0.607212	0.0225631	0.880599	0.21666	0.0552219	EXONIC	NON.SYNONYMOUS	OK	NA	NA	NA	NA	NA	NA	YOL087C	YOL087C;O0944	3351	3334	1112	1117	GGG	AGG	Gly	Arg	0.927797	0.032547
GY2405	YPW2153	2P16H04	chr15	226845	C	T	34	31	29	27	50	21	0.476923	0.482143	0.295775	0.411458	6.2868	0.0431359	1.6025	0.20555	1.36516	-0.687083	INTERGENIC	NA	OK	YOL055C	YOL054W	THI20	PSH1	PROMOTER	PROMOTER	NA	NA	NA	NA	NA	NA	NA	NA	NA	NA	0.568285	-0.245434
GY2405	YPW2153	2P16H04	chr15	374694	C	T	45	47	77	46	71	38	0.51087	0.373984	0.348624	0.404321	6.11275	0.047058	0.756462	0.384438	1.32737	0.415174	EXONIC	SYNONYMOUS	OK	NA	NA	NA	NA	NA	NA	YOR022C	YOR022C;OR26.12	2148	1164	388	716	GAG	GAA	Glu	Glu	0.785591	0.104804
GY2405	YPW2153	2P16H04	chr15	572111	C	T	20	13	16	23	26	17	0.393939	0.589744	0.395349	0.46087	3.88308	0.143483	3.89286	0.0484919	0.8432	-1.31433	INTERGENIC	NA	OK	YOR130C	YOR131C	ORT1;ARG11	YOR131C;O3311;YOR3311c	PROMOTER	TERMINATOR	NA	NA	NA	NA	NA	NA	NA	NA	NA	NA	0.254473	-0.594358
GY2405	YPW2153	2P16H04	chr15	748588	C	T	32	32	42	48	45	48	0.5	0.533333	0.516129	0.518219	0.167676	0.91958	0.128751	0.71973	0.0364103	-0.14283	EXONIC	NON.SYNONYMOUS	OK	NA	NA	NA	NA	NA	NA	YOR216C	RUD3;GRP1	1455	392	131	485	AGA	AAA	Arg	Lys	0.905447	-0.0431371
GY2405	YPW2153	2P16H04	chr16	39975	G	A	48	46	61	56	49	57	0.489362	0.478632	0.537736	0.501577	0.852066	0.653095	0.388593	0.53304	0.185024	0.27324	EXONIC	SYNONYMOUS	OK	NA	NA	NA	NA	NA	NA	YPL266W	DIM1	957	855	285	319	CTG	CTA	Leu	Leu	0.808157	0.0925043
GY2405	YPW2153	2P16H04	chr16	176249	G	A	36	42	30	37	39	42	0.538462	0.552239	0.518519	0.535398	0.170588	0.918242	0.107784	0.742682	0.0370427	-0.129197	EXONIC	SYNONYMOUS	OK	NA	NA	NA	NA	NA	NA	YPL195W	APL5;YKS4	2799	27	9	933	GCG	GCA	Ala	Ala	0.905447	-0.0431371
GY2405	YPW2153	2P16H04	chr16	615736	G	A	69	42	77	63	60	58	0.378378	0.45	0.491525	0.441734	3.031	0.219698	0.0621897	0.803068	0.658174	-0.0952477	EXONIC	NON.SYNONYMOUS	OK	NA	NA	NA	NA	NA	NA	YPR026W	ATH1	3636	358	120	1212	GAT	AAT	Asp	Asn	0.92059	-0.0359337
GY2405	YPW2153	2P16H04	chr16	697912	G	A	38	41	50	45	49	35	0.518987	0.473684	0.416667	0.468992	1.71515	0.424189	0.0132054	0.908513	0.37244	-0.041669	EXONIC	SYNONYMOUS	OK	NA	NA	NA	NA	NA	NA	YPR078C	YPR078C	1119	354	118	373	CGC	CGT	Arg	Arg	0.928263	-0.0323289
GY2405	YPW2153	2P16H04	chr16	857320	G	A	20	29	30	29	22	24	0.591837	0.491525	0.521739	0.532468	1.10204	0.576363	0.636968	0.424811	0.239304	0.371804	INTERGENIC	NA	OK	YPR158W	YPR159W	CUR1	KRE6;CWH48	TERMINATOR	PROMOTER	NA	NA	NA	NA	NA	NA	NA	NA	NA	NA	0.790087	0.102325
GY2406	YPW2162	2P17F03	chr01	55080	G	A	48	21	34	22	66	51	0.304348	0.392857	0.435897	0.38843	3.18972	0.202937	0.00594562	0.938538	0.692638	-0.0275482	EXONIC	NON.SYNONYMOUS	OK	NA	NA	NA	NA	NA	NA	YAL047C	SPC72;LDB4;SPI6	1869	1778	593	623	GCT	GTT	Ala	Val	0.97406	-0.0114143
GY2406	YPW2162	2P17F03	chr02	201603	G	A	38	60	50	40	78	85	0.612245	0.444444	0.521472	0.527066	5.33331	0.0694843	3.29331	0.0695627	1.15811	1.15762	EXONIC	NON.SYNONYMOUS	OK	NA	NA	NA	NA	NA	NA	YBL014C	RRN6	2685	146	49	895	ACA	ATA	Thr	Ile	0.550847	0.258969
GY2406	YPW2162	2P17F03	chr04	616348	G	A	48	56	32	37	58	55	0.538462	0.536232	0.486726	0.517483	0.703374	0.7035	0.127139	0.721417	0.152736	-0.141814	INTERGENIC	NA	OK	YDR085C	YDR086C	AFR1	SSS1	PROMOTER	TERMINATOR	NA	NA	NA	NA	NA	NA	NA	NA	NA	NA	0.97406	-0.0114143
GY2406	YPW2162	2P17F03	chr04	712593	C	T	52	38	33	32	43	48	0.422222	0.492308	0.527473	0.479675	2.05309	0.358243	0.0559949	0.812942	0.445822	-0.0899404	EXONIC	SYNONYMOUS	OK	NA	NA	NA	NA	NA	NA	YDR128W	MTC5;SEA3	3447	3045	1015	1149	CTC	CTT	Leu	Leu	0.97406	-0.0114143
GY2406	YPW2162	2P17F03	chr04	785128	G	A	34	33	32	30	60	73	0.492537	0.483871	0.548872	0.519084	0.962014	0.618161	0.399721	0.527233	0.208899	0.277997	EXONIC	SYNONYMOUS	OK	NA	NA	NA	NA	NA	NA	YDR165W	TRM82	1335	258	86	445	AGG	AGA	Arg	Arg	0.97406	0.0114143
GY2406	YPW2162	2P17F03	chr05	277718	C	T	66	31	42	47	91	79	0.319588	0.52809	0.464706	0.441011	9.02387	0.0109772	3.60873	0.057477	1.95951	-1.24051	EXONIC	NON.SENSE	OK	NA	NA	NA	NA	NA	NA	YER060W-A	FCY22;FCYX	1593	1147	383	531	CAA	TAA	Gln	Stop	0.550847	-0.258969
GY2406	YPW2162	2P17F03	chr06	244052	C	T	43	34	40	34	81	84	0.441558	0.459459	0.509091	0.481013	1.13179	0.567853	0.178694	0.672498	0.245764	0.172309	EXONIC	SYNONYMOUS	OK	NA	NA	NA	NA	NA	NA	YFR046C	CNN1	1086	108	36	362	GAG	GAA	Glu	Glu	0.97406	0.0114143
GY2406	YPW2162	2P17F03	chr08	313345	G	A	53	44	44	49	53	75	0.453608	0.526882	0.585938	0.528302	3.86094	0.14508	0.00105733	0.97406	0.838392	0.0114143	EXONIC	NON.SYNONYMOUS	OK	NA	NA	NA	NA	NA	NA	YHR099W	TRA1	11235	10585	3529	3745	GAC	AAC	Asp	Asn	0.97406	0.0114143
GY2406	YPW2162	2P17F03	chr09	383858	C	T	39	38	32	33	78	86	0.493506	0.507692	0.52439	0.513072	0.207974	0.901237	0.00948198	0.922428	0.0451609	0.0350674	EXONIC	NON.SYNONYMOUS	OK	NA	NA	NA	NA	NA	NA	YIR017C	MET28	564	262	88	188	GCA	ACA	Ala	Thr	0.97406	0.0114143
GY2406	YPW2162	2P17F03	chr10	87648	C	T	29	34	22	39	60	58	0.539683	0.639344	0.491525	0.541322	3.54465	0.169938	3.16754	0.0751155	0.76971	-1.12427	EXONIC	NON.SYNONYMOUS	OK	NA	NA	NA	NA	NA	NA	YJL180C	ATP12	978	913	305	326	GAC	AAC	Asp	Asn	0.550847	-0.258969
GY2406	YPW2162	2P17F03	chr11	23897	G	A	46	61	30	51	85	91	0.570093	0.62963	0.517045	0.557692	2.94604	0.229232	2.19524	0.138438	0.639725	-0.858745	EXONIC	NON.SYNONYMOUS	OK	NA	NA	NA	NA	NA	NA	YKL217W	JEN1	1851	1664	555	617	GGC	GAC	Gly	Asp	0.761409	-0.118382
GY2406	YPW2162	2P17F03	chr11	98122	G	A	45	41	34	37	69	87	0.476744	0.521127	0.557692	0.527157	1.46009	0.481887	0.0132906	0.908219	0.317055	0.0418093	EXONIC	NON.SYNONYMOUS	OK	NA	NA	NA	NA	NA	NA	YKL184W	SPE1;ORD1	1401	1366	456	467	GCG	ACG	Ala	Thr	0.97406	0.0114143
GY2406	YPW2162	2P17F03	chr12	101574	G	A	38	40	45	46	66	89	0.512821	0.505495	0.574194	0.540123	1.38963	0.499167	0.606171	0.436233	0.301754	0.360281	EXONIC	NON.SYNONYMOUS	OK	NA	NA	NA	NA	NA	NA	YLL021W	SPA2;PEA1	4401	628	210	1467	GAG	AAG	Glu	Lys	0.97406	0.0114143
GY2406	YPW2162	2P17F03	chr12	726748	G	A	46	37	40	34	71	74	0.445783	0.459459	0.510345	0.480132	1.04236	0.593819	0.166768	0.683	0.226346	0.165579	EXONIC	NON.SYNONYMOUS	OK	NA	NA	NA	NA	NA	NA	YLR299W	ECM38;CIS2	1983	680	227	661	CGT	CAT	Arg	His	0.97406	0.0114143
GY2406	YPW2162	2P17F03	chr13	139066	C	T	56	45	22	27	42	40	0.445545	0.55102	0.487805	0.482759	1.4703	0.479434	1.14707	0.284164	0.319272	-0.546431	EXONIC	SYNONYMOUS	INTRON	NA	NA	NA	NA	NA	NA	YML067C	ERV41	1059	1149	383	353	AGG	AGA	Arg	Arg	0.97406	-0.0114143
GY2406	YPW2162	2P17F03	chr13	462579	C	T	44	51	35	32	71	62	0.536842	0.477612	0.466165	0.491525	1.16674	0.558015	0.0666369	0.796298	0.253354	0.0989244	EXONIC	NON.SYNONYMOUS	OK	NA	NA	NA	NA	NA	NA	YMR098C	ATP25	1839	31	11	613	GGC	AGC	Gly	Ser	0.97406	0.0114143
GY2406	YPW2162	2P17F03	chr14	215425	G	A	88	13	84	14	153	31	0.128713	0.142857	0.168478	0.151436	0.873398	0.646166	0.0752779	0.783802	0.189656	0.105794	EXONIC	NON.SYNONYMOUS	OK	NA	NA	NA	NA	NA	NA	YNL232W	CSL4;SKI4	879	503	168	293	GGC	GAC	Gly	Asp	0.97406	0.0114143
GY2406	YPW2162	2P17F03	chr14	278253	G	A	64	3	98	1	96	1	0.0447761	0.010101	0.0103093	0.0190114	2.38274	0.303804	0.668503	0.413574	0.517406	0.383447	EXONIC	NON.SENSE	OK	NA	NA	NA	NA	NA	NA	YNL192W	CHS1	3396	1751	584	1132	TGG	TGA	Trp	Stop	0.97406	0.0114143
GY2406	YPW2162	2P17F03	chr15	169264	G	A	58	57	44	40	82	74	0.495652	0.47619	0.474359	0.48169	0.132713	0.935797	0.0132486	0.908364	0.0288184	0.0417402	EXONIC	NON.SYNONYMOUS	OK	NA	NA	NA	NA	NA	NA	YOL082W	ATG19;CVT19	1248	538	180	416	GAG	AAG	Glu	Lys	0.97406	0.0114143
GY2406	YPW2162	2P17F03	chr15	471730	G	A	65	51	55	45	52	67	0.439655	0.45	0.563025	0.486567	4.32342	0.115128	0.759823	0.383384	0.938819	0.416366	INTERGENIC	NA	OK	YOR076C	YOR077W	SKI7	RTS2	PROMOTER	PROMOTER	NA	NA	NA	NA	NA	NA	NA	NA	NA	NA	0.97406	0.0114143
GY2406	YPW2162	2P17F03	chr16	657314	C	T	52	21	23	23	41	53	0.287671	0.5	0.56383	0.455399	13.2917	0.00129938	0.463875	0.495819	2.88626	-0.304677	EXONIC	SYNONYMOUS	OK	NA	NA	NA	NA	NA	NA	YPR046W	MCM16	546	516	172	182	TCC	TCT	Ser	Ser	0.97406	-0.0114143
GY2406	YPW2162	2P17F03	chr16	925115	C	T	56	41	40	44	90	88	0.42268	0.52381	0.494382	0.481894	2.05818	0.357332	0.766376	0.38134	0.446928	-0.418687	EXONIC	NON.SYNONYMOUS	OK	NA	NA	NA	NA	NA	NA	YPR194C	OPT2	2634	1823	608	878	GGT	GAT	Gly	Asp	0.97406	-0.0114143
