## Supplementary File 4 for "*Trans-*acting mutations reveal non-nuclear modulators of both intrinsic and extrinsic gene expression noise in a eukaryote"

### Sheet: Feuille1
CUSTOM.ID	CHROM	POS	SV.JUNCTION	SVID	VAF in YPW2210	VAF in YPW2088	VAF in YPW2143	VAF in YPW2153	VAF in YPW2162	Comment
VAR01	chr01	199277	Left	gridss0bf_117o	0.3717948717948718	0.5098039215686274	0.5114503816793893	0.4973544973544973	0.3504273504273504	Region duplicated in the reporter gene construct inserted at ho
VAR01	chr01	199317	Right	gridss0ff_87o	0.21428571428571427	0.2692307692307692	0.30612244897959184	0.2890625	0.11702127659574468
VAR02	chr04	46270	Left	gridss0ff_549o	1.0	1.0	1.0	1.0	1.0	ho deletion not included in the reference genome
VAR02	chr04	48161	Right	gridss0bb_530o	0.9411764705882353	1.0	1.0	1.0	0.75
VAR03	chr05	115948	Left	gridss0fb_16127o	1.0	1.0	1.0	1.0	1.0	ura3 deletion not included in the reference genome
VAR03	chr05	117046	Right	gridss0fb_16127h	1.0	1.0	1.0	0.9882352941176471	1.0
VAR04	chr07	883809	Left	gridss0bb_1337o	0.5304347826086957	0.6068376068376068	0.5373134328358209	0.5602409638554217	0.44329896907216493	Duplication of TDH3 promoter present both at its native locus and at ho locus
VAR04	chr07	884488	Right	gridss0ff_549h	0.5793650793650794	0.5094339622641509	0.5891472868217055	0.5988372093023255	0.4606741573033708
VAR05	chr10	526676	Left	gridss0bf_2157o	0.6	0.5478260869565217	0.577922077922078	0.6094674556213018	0.43956043956043955	Duplication of CYC1 terminator present both at its native locus and at ho locus
VAR05	chr10	526958	Right	gridss0bf_117h	0.5918367346938775	0.4642857142857143	0.5193798449612403	0.5766871165644172	0.45555555555555555
				CUSTOM.ID	Manual annotation to group together the two junctions of a same structural variant
				CHROM	Chromosome where the structural variant is detected (for deletions) or where it originated from (for duplications)
				POS	Position of the structural variant on the chromosome
				SV.JUNCTION	Whether
				SVID	Structural Variant ID assigned by GRIDSS (one for each junction)
				VAF in YPW2210	Variant Allele Frequency observed for strain YPW2210
				VAF in YPW2088	Variant Allele Frequency observed for strain YPW2088
				VAF in YPW2143	Variant Allele Frequency observed for strain YPW2143
				VAF in YPW2153	Variant Allele Frequency observed for strain YPW2153
				VAF in YPW2162	Variant Allele Frequency observed for strain YPW2162
